# Quantifiable TCR repertoire changes in pre-diagnostic blood specimens among high-grade ovarian cancer patients

**DOI:** 10.1101/2023.10.12.562056

**Authors:** Xuexin Yu, Jianfeng Ye, Cassandra A. Hathaway, Shelley Tworoger, Jayanthi Lea, Bo Li

**Author notes:** Corresponding authors: Bo Li and Jayanthi Lea.

## Abstract

High grade serous ovarian cancer (HGOC) is a major cause of death in women. Early detection of HGOC usually leads to a cure, yet it remains a clinical challenge with over 90% HGOCs diagnosed at advanced stages. This is mainly because conventional biomarkers are not sensitive to detect the microscopic yet metastatic early HGOC lesions. In this study, we sequenced the blood T cell receptor (TCR) repertoires of 466 ovarian cancer patients and controls, and systematically investigated the immune repertoire signatures in HGOCs. We observed quantifiable changes of selected TCRs in HGOCs that are reproducible in multiple independent cohorts. Importantly, these changes are stronger during stage I. Using pre-diagnostic patient blood samples from the Nurses’ Health Study, we confirmed that HGOC signals can be detected in the blood TCR repertoire up to 4 years proceeding conventional diagnosis. Our findings may provide the basis of an immune-based HGOC early detection criterion.

**Statement of significance:** We made an unprecedented discovery that a strong and quantifiable change in the blood TCR repertoire occurs 4 to 2 years before high grade ovarian cancers could be diagnosed with conventional clinical tests. This finding might be useful to develop novel screening biomarkers to detect early-stage ovarian cancers.
