## Supplementary material for "Quantifiable TCR repertoire changes in pre-diagnostic blood specimens among high-grade ovarian cancer patients": Table S1

### Sheet: sheet1
Study	Sample Size	Disease	PubMed ID	Link
DeWittt et al., 2015	1	Yellow Fever Virus	25653453	https://clients.adaptivebiotech.com/pub/dewitt-2015-jvi
DeWittt et al., 2018	14	Tuberculosis	29914888	https://clients.adaptivebiotech.com/pub/seshadri-2018-journalofimmunology
Emerson et al., 2013	50	Multiple Sclerosis	23428915	https://clients.adaptivebiotech.com/pub/emerson-2013-jim
Savola et al., 2017	89	Rheumatoid Arthritis	28635960	https://clients.adaptivebiotech.com/pub/mustjoki-2017-natcomms
Snyder et al., 2017	157	Bladder Cancer	28552987	https://clients.adaptivebiotech.com/pub/snyder-2017-plosmedicine
Mansfield et al., 2018	40	Lung Cancer and Brain Metastasis	29391594	https://clients.adaptivebiotech.com/pub/mansfield-2018-scientificreports
Page et al., 2016	74	Breast Cancer	27587469	https://clients.adaptivebiotech.com/pub/page-2016-cir
Kuhs et al., 2018	44	Cervical Cancer, Healthy Donor	29385144	https://clients.adaptivebiotech.com/pub/langkuhs-2018-plosone
Nolan et al., 2020	672	Healthy Donor	32793896	https://clients.adaptivebiotech.com/pub/covid-2020
Le et al., 2017	14	Colorectal Cancer	28596308	https://clients.adaptivebiotech.com/pub/diaz-2017-science
Robert et al., 2014	6	Melanoma	24583799	https://clients.adaptivebiotech.com/pub/robert-2014-CCR
Robert et al., 2016	8	Glioma	26968205	https://clients.adaptivebiotech.com/pub/Prins-2016-Cancerimmunolres
Beausang et al., 2017	8	Early-stage Breast Cancer	29138313	https://clients.adaptivebiotech.com/pub/beausang-2017-pnas
Page et al., 2019	63	Breast Cancer	31831558	https://clients.adaptivebiotech.com/pub/page-2019-ccr
Lindau et al, 2019	2	Healthy Elderly	30541882	https://clients.adaptivebiotech.com/pub/lindau-2018-ji
Kanakry et al., 2016	6	Healthy Donor (GVHD patients)	27213183	https://clients.adaptivebiotech.com/pub/Kanakry-2016-JCIInsight
Beshnova et al., 2020	20	Ovarian Cancer, Pancreatic Cancer	32817363	https://www.science.org/doi/10.1126/scitranslmed.aaz3738?url_ver=Z39.88-2003&rfr_id=ori:rid:crossref.org&rfr_dat=cr_pub%20%200pubmed
Suessmuth et al., 2015	3	Leukemia	25852054	https://clients.adaptivebiotech.com/pub/kean-2015-blood
Formenti et al., 2018	9	Lung Cancer	30397353	https://clients.adaptivebiotech.com/pub/formenti-2018-natmed
Reuben et al., 2019	121	Lung Cancer	32001676	https://clients.adaptivebiotech.com/pub/reuben-2019-natcomms
Valpione et al., 2020	15	Melanoma	32110781	https://clients.adaptivebiotech.com/pub/valpione-2020-nm
Emerson et al., 2013	129	Ovarian Cancer	24027095	https://clients.adaptivebiotech.com/pub/emerson-2013-jpathol
Stromnes et al., 2017	21	Pancreatic Cancer	29066497	https://clients.adaptivebiotech.com/pub/stromnes-2017-cancerimmunologyresearch
Tumeh et al., 2014	36	Melanoma	25428505	https://clients.adaptivebiotech.com/pub/tumeh-2014-nature
Ramien et al., 2019	11	Healthy Donor, Multiple Sclerosis	31644905	https://clients.adaptivebiotech.com/pub/gold-2019-cr
Chow et al., 2020	53	Renal Cell Carcinoma	32900949	https://clients.adaptivebiotech.com/pub/chow-2020-pnas
Emerson et al., 2017	700	Healthy Donors (batch 1 and batch 2)	28369038	https://clients.adaptivebiotech.com/pub/emerson-2017-natgen
Cader et al., 2020	4	Hochkin lymphoma	32778827	https://www.nature.com/articles/s41591-020-1006-1
Mitchell et al., 2022	359	Healthy Donor (Pre-adult)	35998036	https://clients.adaptivebiotech.com/pub/mitchell-2022-jcii
Creelan et al., 2021	20	Lung Caner	34385708	https://clients.adaptivebiotech.com/pub/creelan-2021-nm
Liu et al., 2021	119	Head and Neck Cancer	34755131	https://clients.adaptivebiotech.com/pub/liu-2021-crm
