## Supplementary material for "Quantifiable TCR repertoire changes in pre-diagnostic blood specimens among high-grade ovarian cancer patients": Table S2

### Sheet: TCRs
CDR3	VGene	Antigen
CASSFDSGAYEQYF	TRBV11-2*01	ARMILMTHF
CASSTKQGWYEQYF	TRBV19*01	ARMILMTHF
CASSDAYNEKLFF	TRBV10-2*01	ARMILMTHF
CASSPLVQGGLQPQHF	TRBV4-1*01	ARMILMTHF
CASSEGTTNTGELFF	TRBV2*01	ARMILMTHF
CASSWDSGAEAFF	TRBV7-3*01	ARMILMTHF
CASSLKAVVTGELFF	TRBV5-6*01	ARMILMTHF
CASSFDGGNQPQHF	TRBV4-1*01	ARMILMTHF
CASSIDKLNTEAFF	TRBV6-1*01	ARMILMTHF
CASSFDFQGSYEQYF	TRBV4-1*01	ARMILMTHF
CASSQVHLGQSTLNTEAFF	TRBV4-1*01	ARMILMTHF
CASALRGANVLTF	TRBV6-1*01	ARMILMTHF
CASSPYGGSNTGELFF	TRBV27*01	ARMILMTHF
CASRLGASSYNEQFF	TRBV10-1*01	ARMILMTHF
CASSYGQAYQPQHF	TRBV6-2*01	ARMILMTHF
CASSYSNLPVFSPNQPQHF	TRBV6-2*01	ARMILMTHF
CASSIVGHMNTEAFF	TRBV19*01	ARMILMTHF
CASSLYGGSNTGELFF	TRBV27*01	ARMILMTHF
CASSEGSHSNQPQHF	TRBV2*01	ARMILMTHF
CSASITGTEQYF	TRBV20-1*01	ARMILMTHF
CASSIVGHLNTEAFF	TRBV19*01	ARMILMTHF
CASSRARGSTEVREQFF	TRBV14*01	ARMILMTHF
CASGYAGANVLTF	TRBV12-5*01	ARMILMTHF
CASSFDRGGYEQYF	TRBV11-1*01	ARMILMTHF
CASSFDGQGYEQYF	TRBV11-1*01	ARMILMTHF
CASSPATGTEAFF	TRBV18*01	ARMILMTHF
CASSLNLGAGNNEQFF	TRBV7-3*01	ARMILMTHF
CSVGGTGTYGYTF	TRBV29-1*01	ARMILMTHF
CASSLKGQVGEQYF	TRBV7-3*01	ARMILMTHF
CASSVSPDNTDTQYF	TRBV9*01	ARMILMTHF
CASSLEGSAGELFF	TRBV11-2*01	ARMILMTHF
CAISESGQALITYEQYF	TRBV10-3*01	ARMILMTHF
CASSPGTTNTGELFF	TRBV18*01	ARMILMTHF
CASSLASNEQFF	TRBV11-1*01	ARMILMTHF
CASSHDTGGYEQYF	TRBV14*01	ARMILMTHF
CASSFLGGLDEQFF	TRBV11-1*01	ARMILMTHF
CASSLDASSASYEQYF	TRBV11-2*01	ARMILMTHF
CASSSGLALVFEQFF	TRBV11-1*01	ARMILMTHF
CASSFSSGGYEQYF	TRBV11-1*01	ARMILMTHF
CASTAGSNTGELFF	TRBV4-1*01	ARMILMTHF
CASSLAVSSEQFF	TRBV11-2*01	ARMILMTHF
CASSLGLPGLAGAYEQYF	TRBV5-6*01	ARMILMTHF
CASSFDTGGYEQYF	TRBV4-1*01	ARMILMTHF
CASSWTAIEQYF	TRBV6-1*01	ARMILMTHF
CASREDGGGYEQYF	TRBV5-1*01	ARMILMTHF
CASSLYRVGYNEQFF	TRBV27*01	ARMILMTHF
CASCDNTGYEQYF	TRBV10-2*01	ARMILMTHF
CASSQSSMQDPYGYTF	TRBV4-3*01	ARMILMTHF
CASNFDKGGYEQYF	TRBV2*01	ARMILMTHF
CSVAHTGTEQYF	TRBV29-1*01	ARMILMTHF
CAISESQGNTEAFF	TRBV10-3*01	ATDALMTGY
CAISEDRALVSYTF	TRBV10-3*01	ATDALMTGY
CAISEDRALNEQFF	TRBV10-3*01	ATDALMTGY
CAVQPGQGMQPQHF	TRBV10-3*01	ATDALMTGY
CAISDGTVNNQPQHF	TRBV10-3*01	ATDALMTGY
CAISEGAMGNQPQHF	TRBV10-3*01	ATDALMTGY
CAISEEGIGNQPQHF	TRBV10-3*01	ATDALMTGY
CAAADEEIGNQPQHF	TRBV10-3*01	ATDALMTGY
CAIGDDRAGNQPQHF	TRBV10-3*01	ATDALMTGY
CAISDQTSGNQPQHF	TRBV10-3*01	ATDALMTGY
CAISDAGAGNQPQHF	TRBV10-3*01	ATDALMTGY
CAISEGTGGHQPQHF	TRBV10-3*01	ATDALMTGY
CAISESTVGNQPQHF	TRBV10-3*01	ATDALMTGY
CAISESATGYQPQHF	TRBV10-3*01	ATDALMTGY
CAISESSAGNQPQHF	TRBV10-3*01	ATDALMTGY
CAISESSIGNQPQHF	TRBV10-3*01	ATDALMTGY
CAISESSSGNQPQHF	TRBV10-3*01	ATDALMTGY
CAISESSSGSNEQFF	TRBV10-3*01	ATDALMTGY
CAISDSSSGSNEQFF	TRBV10-3*01	ATDALMTGY
CAISESSSGANVLTF	TRBV10-3*01	ATDALMTGY
CAISESASGSNEQYF	TRBV10-3*01	ATDALMTGY
CAISESTAGNNEQFF	TRBV10-3*01	ATDALMTGY
CAIRSGTINTGELFF	TRBV10-3*01	ATDALMTGY
CAIGTGTISTETQYF	TRBV10-3*01	ATDALMTGY
CAISEGTVGFDEQYF	TRBV10-3*01	ATDALMTGY
CAISEGVSGGYNEQFF	TRBV10-3*01	ATDALMTGY
CASSPGDTGANVLTF	TRBV27*01	ATDALMTGY
CASSSTDTGANVLTF	TRBV27*01	ATDALMTGY
CASSSGATGANVLTF	TRBV27*01	ATDALMTGY
CASSSIATGANVLTF	TRBV27*01	ATDALMTGY
CASSSGTIGANVLTF	TRBV27*01	ATDALMTGY
CASSSGVSGANVLTF	TRBV27*01	ATDALMTGY
CASSFTTMGNQPQHF	TRBV27*01	ATDALMTGY
CASQGGEIGNNEQFF	TRBV27*01	ATDALMTGY
CASSLRQGGLTEAFF	TRBV27*01	ATDALMTGY
CASGGRGGGETQYF	TRBV27*01	ATDALMTGY
CASSPRVVGSETQYF	TRBV27*01	ATDALMTGY
CASKNRDVGYNEQFF	TRBV27*01	ATDALMTGY
CASSLRPQLGETQYF	TRBV27*01	ATDALMTGY
CASSFLAGFTDTQYF	TRBV27*01	ATDALMTGY
CASSPISISSGLPEYF	TRBV27*01	ATDALMTGY
CASSSSISGMRPRIYEQYF	TRBV27*01	ATDALMTGY
CASSMGTGAHEQYF	TRBV19*01	ATDALMTGY
CASSPREIGNQPQHF	TRBV19*01	ATDALMTGY
CATTVGVIGNQPQHF	TRBV19*01	ATDALMTGY
CASTTGTIGNQPQHF	TRBV19*01	ATDALMTGY
CASIDRTIGNQPQHF	TRBV19*01	ATDALMTGY
CASSIRDAGNQPQHF	TRBV19*01	ATDALMTGY
CATRGTVINTGELFF	TRBV19*01	ATDALMTGY
CASTPDLSSYNEQFF	TRBV19*01	ATDALMTGY
CASSIRHSEYTDTQYF	TRBV19*01	ATDALMTGY
CASRALDITLGNVLTF	TRBV19*01	ATDALMTGY
CASILRDFSSGNTIYF	TRBV19*01	ATDALMTGY
CASSIGGWRAEATNEKLFF	TRBV19*01	ATDALMTGY
CASSVVGGVDEQFF	TRBV9*01	ATDALMTGY
CASGSQGSTDTQYF	TRBV9*01	ATDALMTGY
CASSLPDINTGELFF	TRBV9*01	ATDALMTGY
CASRGGTINTGELFF	TRBV9*01	ATDALMTGY
CASSAGTINTGELFF	TRBV9*01	ATDALMTGY
CASSSGTINTGELFF	TRBV9*01	ATDALMTGY
CASSSGTVNTGELFF	TRBV9*01	ATDALMTGY
CASEAGTVNTNTQYF	TRBV9*01	ATDALMTGY
CASSVATVMTGELFF	TRBV9*01	ATDALMTGY
CASSTGTSNTGELFF	TRBV9*01	ATDALMTGY
CASSVATLNTGELFF	TRBV9*01	ATDALMTGY
CASSVAETNTGELFF	TRBV9*01	ATDALMTGY
CASSSGVTNTGELFF	TRBV9*01	ATDALMTGY
CASTAPATNTGELFF	TRBV9*01	ATDALMTGY
CASMSRDLNTGELFF	TRBV9*01	ATDALMTGY
CASSSPASSTDTQYF	TRBV9*01	ATDALMTGY
CASRETYEQYF	TRBV2*01	ATDALMTGY
CASRDTYEQYF	TRBV2*01	ATDALMTGY
CASSERRYTGELFF	TRBV2*01	ATDALMTGY
CASSGGTASTDTQYF	TRBV2*01	ATDALMTGY
CASSDGTANNQPQHF	TRBV2*01	ATDALMTGY
CASRSGTSNTGELFF	TRBV2*01	ATDALMTGY
CASRSGDTNTGELFF	TRBV2*01	ATDALMTGY
CASRTGTSNTGELFF	TRBV2*01	ATDALMTGY
CASRAGTSNTGELFF	TRBV2*01	ATDALMTGY
CASRTGISNTGELFF	TRBV2*01	ATDALMTGY
CASRTGTINTGELFF	TRBV2*01	ATDALMTGY
CARSRGGINTGELFF	TRBV2*01	ATDALMTGY
CASSEGNGGINIQYF	TRBV2*01	ATDALMTGY
CASRDILTSYNEQFF	TRBV2*01	ATDALMTGY
CASSEAVISYNEQFF	TRBV2*01	ATDALMTGY
CASSEYPGPGANVLTF	TRBV2*01	ATDALMTGY
CASSDPDLLISTDTQYF	TRBV2*01	ATDALMTGY
CASSGDRDAGSSYEQYF	TRBV2*01	ATDALMTGY
CASSTGGSGNFSYEQYF	TRBV2*01	ATDALMTGY
CASSLSSHYGYTF	TRBV7-8*01	ATDALMTGY
CASSLTTGYGYTF	TRBV7-8*01	ATDALMTGY
CASSEVGLLNEQFF	TRBV7-8*01	ATDALMTGY
CASSLVGGAGEQFF	TRBV7-3*01	ATDALMTGY
CASRPSGQLDEQFF	TRBV7-8*01	ATDALMTGY
CASSPSGQLDEQFF	TRBV7-3*01	ATDALMTGY
CASSQSGQLDTQYF	TRBV7-8*01	ATDALMTGY
CASSSLGQLETQYF	TRBV7-8*01	ATDALMTGY
CASSLLGQLYEQYF	TRBV7-8*01	ATDALMTGY
CASNPAGQLETQYF	TRBV7-8*01	ATDALMTGY
CASSQTGQLDEQYF	TRBV7-8*01	ATDALMTGY
CASSPTGQLETQYF	TRBV7-3*01	ATDALMTGY
CASRPTGQLETQYF	TRBV7-2*01	ATDALMTGY
CASSPSGQLETQYF	TRBV7-8*01	ATDALMTGY
CASSLVGQLETQYF	TRBV7-2*01	ATDALMTGY
CASSLVGQLDEQYF	TRBV7-2*01	ATDALMTGY
CASSEVGQLETQYF	TRBV7-8*01	ATDALMTGY
CASSFSGQLDTIYF	TRBV7-8*01	ATDALMTGY
CASSPDPGQLYEQYF	TRBV7-8*01	ATDALMTGY
CASSPFGTGPYEQYF	TRBV7-3*01	ATDALMTGY
CASSLGTGPSYEQYF	TRBV7-8*01	ATDALMTGY
CASSPSTANTQPQHF	TRBV7-9*01	ATDALMTGY
CASSLMQGQGRNGYTF	TRBV7-8*01	ATDALMTGY
CASSLGLAGGEETQYF	TRBV7-8*01	ATDALMTGY
CASRHQLAQSSYNEQFF	TRBV13*01	ATDALMTGY
CASSYVGQLDEQFF	TRBV11-2*01	ATDALMTGY
CASSYRGQLNEQFF	TRBV11-2*01	ATDALMTGY
CASSSRGQLDTQYF	TRBV11-2*01	ATDALMTGY
CASSSSGQLDEQFF	TRBV11-2*01	ATDALMTGY
CASSLSGQLDEQFF	TRBV11-2*01	ATDALMTGY
CASSLSGQLDEQYF	TRBV11-2*01	ATDALMTGY
CASSLSGQLDTQYF	TRBV11-2*01	ATDALMTGY
CASSLVGQLYEQYF	TRBV11-2*01	ATDALMTGY
CASSEAGQLNEQFF	TRBV11-2*01	ATDALMTGY
CASRWTGQLDEQFF	TRBV11-2*01	ATDALMTGY
CASSLLAGGWDEQFF	TRBV11-2*01	ATDALMTGY
CASSPLEAEAKNIQYF	TRBV11-2*01	ATDALMTGY
CASSLDLGDRGGYGYTF	TRBV11-2*01	ATDALMTGY
CASSHLLGVLAGGTDTQYF	TRBV11-2*01	ATDALMTGY
CASSSHVGGGGASIDTQYF	TRBV11-2*01	ATDALMTGY
CASSLAPLAGGAFSYNEQFF	TRBV11-2*01	ATDALMTGY
CASSSILGQGEHPVTDTQYF	TRBV11-2*01	ATDALMTGY
CAISESTAGSQPQHF	TRBV10-3*01	ATDALMTGY
CAGNNRDSSTDTQYF	TRBV7-9*01	ATDALMTGY
CAITDGASGANEQFF	TRBV10-3*01	ATDALMTGY
CASSLILAGGSYNEQFF	TRBV11-2*01	ATDALMTGY
CAISESPQSYEQYF	TRBV10-3*01	ATDALMTGY
CSARPIDSSNQPQHF	TRBV20-1*01	ATDALMTGY
CASSEGEINNQPQHF	TRBV2*01	ATDALMTGY
CASRGDTFYEQYF	TRBV5-1*01	ATDALMTGY
CASSLVGSGDTQYF	TRBV7-3*01	ATDALMTGY
CASSIAGPPYNEQFF	TRBV12-3*01	ATDALMTGY
CATSDASLSSYNEQFF	TRBV24-1*01	ATDALMTGY
CASRTPGHLYEQYF	TRBV28*01	ATDALMTGY
CASSEIGQLETQYF	TRBV2*01	ATDALMTGY
CASSWWETSHEQFF	TRBV5-1*01	ATDALMTGY
CASSPASSSFYEQYF	TRBV9*01	ATDALMTGY
CASSIRDIGNQPQHF	TRBV19*01	ATDALMTGY
CASSLRTAGYNEQFF	TRBV27*01	ATDALMTGY
CASSGTRQISGTEAFF	TRBV2*01	ATDALMTGY
CASSTGLAAQETQYF	TRBV19*01	ATDALMTGY
CASSQSDLTAKQPQHF	TRBV16*01	ATDALMTGY
CASSPWTSGGAYNEQFF	TRBV5-1*01	ATDALMTGY
CASRSLLGTRVETEAFF	TRBV6-1*01	ATDALMTGY
CASSLWGADGYTF	TRBV5-1*01	ATDALMTGY
CASIEQGGDFTDTQYF	TRBV27*01	ATDALMTGY
CASSETGQTYEQYF	TRBV6-1*01	ATDALMTGY
CASSQEGSDNQPQHF	TRBV4-1*01	ATDALMTGY
CASSGGLINTGELFF	TRBV9*01	ATDALMTGY
CSAREIASSNQPQHF	TRBV20-1*01	ATDALMTGY
CASSPTGPFYGYTF	TRBV6-1*01	ATDALMTGY
CAISESAVGYNEQFF	TRBV10-3*01	ATDALMTGY
CASSSAVIVPGELFF	TRBV9*01	ATDALMTGY
CASSDPLGQGFSYEQYF	TRBV2*01	ATDALMTGY
CASSDTGTHIYEQYF	TRBV6-1*01	ATDALMTGY
CASSSAPGQLETQYF	TRBV7-3*01	ATDALMTGY
CASSSSMESGNTIYF	TRBV3-1*01	CINGVCWTV
CASSGPGGGAFF	TRBV9*01	CINGVCWTV
CASSDSLVRGYQETQYF	TRBV6-6*01	CINGVCWTV
CASSLVENTEAFF	TRBV5-1*01	CINGVCWTV
CASSLQEWDPNYGYTF	TRBV19*01	CINGVCWTV
CASSQEGGTEQFF	TRBV4-2*01	CINGVCWTV
CASSYLGDIQFNQPQHF	TRBV6-2*01	CINGVCWTV
CASSPRTSGGYQEPQYF	TRBV5-4*01	CINGVCWTV
CASSPRTSGGYQETQYF	TRBV5-4*01	CINGVCWTV
CASQHGPGIGTGELFF	TRBV6-5*01	CINGVCWTV
CASSLPDRAGEKLFF	TRBV7-8*01	CINGVCWTV
CASSSGQGNIQYF	TRBV28*01	CINGVCWTV
CASSYSVKGLNTEAFF	TRBV6-2*01	CINGVCWTV
CASSWRQGATNYGYTF	TRBV6-2*01	CINGVCWTV
CASSDDVGRLAYEQYF	TRBV6-5*01	CINGVCWTV
CASSEIGRSTGELFF	TRBV2*01	CINGVCWTV
CASSFGRQAYEQYF	TRBV27*01	CINGVCWTV
CASSAGQGGEHQPQHF	TRBV6-1*01	CINGVCWTV
CASSRSDREMFNYGYTF	TRBV14*01	CINGVCWTV
CASSLFSQGWTEAFF	TRBV27*01	CINGVCWTV
CASSLYIQGGEQYF	TRBV27*01	CINGVCWTV
CASSLENGQYEQYF	TRBV7-3*01	CINGVCWTV
CASSLDKPPPDTGELFF	TRBV11-2*01	CINGVCWTV
CASNQGTATEAFF	TRBV12-4*01	CINGVCWTV
CASSLLLAGGYQETQYF	TRBV3-1*01	CINGVCWTV
CASSFEIAGGNEQFF	TRBV12-3*01	CINGVCWTV
CASSHSAGVFMNTEAFF	TRBV3-1*01	CINGVCWTV
CASSLARQEETQYF	TRBV5-6*01	CINGVCWTV
CSATGGRHTGELFF	TRBV20-1*01	CINGVCWTV
CSATRSSGEPEQFF	TRBV20-1*01	CINGVCWTV
CASSQEVAAGGGDTQYF	TRBV4-3*01	CINGVCWTV
CASSQEMSTGLGEQYF	TRBV4-2*01	CINGVCWTV
CASSQEGSGAPYEQYF	TRBV4-2*01	CINGVCWTV
CASSQEPGAPNTGELFF	TRBV4-2*01	CINGVCWTV
CASSLTVSLSPDLNEQFF	TRBV7-3*01	CINGVCWTV
CASSQDPLAGYTGELFF	TRBV14*01	CINGVCWTV
CASSQEPSGGTNTGELFF	TRBV4-3*01	CINGVCWTV
CASSLETGKWGEQYF	TRBV4-3*01	CINGVCWTV
CASSQEGQGAPYEQYF	TRBV4-2*01	CINGVCWTV
CSAGESTPEAFF	TRBV20-1*01	CINGVCWTV
CASSQEASGGPYEQYF	TRBV4-2*01	CINGVCWTV
CASRETGGVWETQYF	TRBV6-1*01	CINGVCWTV
CASSLEGNGHREQYF	TRBV5-1*01	CINGVCWTV
CASSLEGTSGSPDLNEQFF	TRBV11-1*01	CINGVCWTV
CASSQGGDTEAFF	TRBV14*01	CINGVCWTV
CASSDLGQGRMNTEAFF	TRBV6-1*01	CINGVCWTV
CASSQEVGTSGEGEQFF	TRBV4-2*01	CINGVCWTV
CASSQEVGQRLLNTGELFF	TRBV4-2*01	CINGVCWTV
CASSQEQGGWGEQYF	TRBV4-2*01	CINGVCWTV
CASSQGGQGAPYEQYF	TRBV4-1*01	CINGVCWTV
CASSQAENTEAFF	TRBV4-1*01	CINGVCWTV
CASSLLGLAGVGELFF	TRBV28*01	CINGVCWTV
CASSLTGTGFKQFF	TRBV28*01	CINGVCWTV
CASSLTLAGGIGTDTQYF	TRBV28*01	CINGVCWTV
CASSLGTGAPYEQYF	TRBV7-2*01	CINGVCWTV
CATSNLDSFGGYTF	TRBV15*01	CINGVCWTV
CASSLSTGAPYEQYF	TRBV27*01	CINGVCWTV
CASSLGPPPDNEQFF	TRBV11-2*01	CINGVCWTV
CATSPGQGFYNEQFF	TRBV15*01	CINGVCWTV
CASRLLAGAYEQYF	TRBV28*01	CINGVCWTV
CASSQESGTEAFF	TRBV4-1*01	CINGVCWTV
CASNRENEKLFF	TRBV18*01	CINGVCWTV
CASSQEKGTEAFF	TRBV4-1*01	CINGVCWTV
CASTTGSSEKLFF	TRBV2*01	CINGVCWTV
CATSTTFQTDYAEPYGYTF	TRBV15*01	CINGVCWTV
CASSVDEGNTGELFF	TRBV9*01	CINGVCWTV
CASSRPVGLFNYGYTF	TRBV28*01	CINGVCWTV
CASSQVQTEPSGYTF	TRBV4-1*01	CINGVCWTV
CASSQEVTVPTYEQYF	TRBV16*01	CINGVCWTV
CASSQAQSGTAPYEQYF	TRBV4-1*01	CINGVCWTV
CASSLTLGLAGVETQYF	TRBV27*01	CINGVCWTV
CASSSPSGRPTLYNEQFF	TRBV27*01	CINGVCWTV
CATSRDPQYQPQHF	TRBV15*01	CINGVCWTV
CASSDPLAGGNEQYF	TRBV6-1*01	CINGVCWTV
CSAWTGSATEAFF	TRBV20-1*01	CINGVCWTV
CASSEVVTAFSYEQYF	TRBV6-1*01	CINGVCWTV
CASISSNQPQHF	TRBV7-9*01	CINGVCWTV
CASSQLLAGGSYEQYF	TRBV4-2*01	CINGVCWTV
CATSDAPGTGIPYEQYF	TRBV24-1*01	CINGVCWTV
CASSLASLGLALSSYEQYF	TRBV7-8*01	CINGVCWTV
CASSLGTQTYEQYF	TRBV27*01	CINGVCWTV
CASSQDLGLLRDTGELFF	TRBV3-1*01	CINGVCWTV
CASSPGTSDPANYGYTF	TRBV27*01	CINGVCWTV
CASSLSGTGELFF	TRBV12-3*01	CINGVCWTV
CSAPGPGVSVEKLFF	TRBV20-1*01	CINGVCWTV
CASSQEPSGSWGEQYF	TRBV3-1*01	CINGVCWTV
CASSQAAGVGYPTEAFF	TRBV4-1*01	CINGVCWTV
CAISRDSIQFGNTIYF	TRBV10-3*01	CINGVCWTV
CASSQEQGAPGELFF	TRBV4-3*01	CINGVCWTV
CASSRGPDTEAFF	TRBV14*01	CINGVCWTV
CASSFGDQQYF	TRBV12-3*01	CINGVCWTV
CATSDQSREQYF	TRBV24-1*01	CINGVCWTV
CASSYLFGDANTGELFF	TRBV6-1*01	CINGVCWTV
CASSLTCDRTHSVYGYTF	TRBV7-3*01	CINGVCWTV
CAWRLGSGEKLFF	TRBV30*01	CINGVCWTV
CSAQTGRDTEAFF	TRBV20-1*01	CINGVCWTV
CASSQGGDRGDPGDGYTF	TRBV5-6*01	CINGVCWTV
CASTSQSELFF	TRBV6-1*01	CINGVCWTV
CASSRFLGSGGAAEQFF	TRBV3-1*01	CINGVCWTV
CASLEEDTGELFF	TRBV7-9*01	CINGVCWTV
CASGTGANEKLFF	TRBV5-6*01	CINGVCWTV
CASIRLAGEHNEQFF	TRBV6-5*01	CINGVCWTV
CASSQDPLAGGGGEQFF	TRBV4-3*01	CINGVCWTV
CASSDGQTEKLFF	TRBV2*01	CINGVCWTV
CANRDRGRDEQFF	TRBV24-1*01	CINGVCWTV
CASSLEVAGGNEQFF	TRBV7-6*01	CINGVCWTV
CASVGGNYGYTF	TRBV6-5*01	CINGVCWTV
CASSYSAGTLDYGYTF	TRBV6-6*01	CINGVCWTV
CASSQQGEKLFF	TRBV4-2*01	CINGVCWTV
CASSQGQTNEKLFF	TRBV2*01	CINGVCWTV
CASSTGGGTEAFF	TRBV5-6*01	CINGVCWTV
CASSELGTGDYEQYF	TRBV6-1*01	CINGVCWTV
CASSLPQGRYMNTEAFF	TRBV5-4*01	CINGVCWTV
CASRDVVGRLSSYNEQFF	TRBV2*01	CINGVCWTV
CASTRDTEAFF	TRBV6-6*01	CINGVCWTV
CASSPEQGPLEAFF	TRBV4-2*01	CINGVCWTV
CASSPWAVGAMNTEAFF	TRBV6-1*01	CINGVCWTV
CASSQGLPNEKLFF	TRBV4-1*01	CINGVCWTV
CASSLEQGAVDGNTIYF	TRBV5-4*01	CINGVCWTV
CASSLRSDTEAFF	TRBV5-6*01	CINGVCWTV
CASSKQTGTGETKNIQYF	TRBV19*01	CINGVCWTV
CASSTPPGVNSNQPQHF	TRBV19*01	CINGVCWTV
CASGWPGGLNSNQPQHF	TRBV19*01	CINGVCWTV
CASSSAPEGLSYEQYF	TRBV6-6*01	CINGVCWTV
CASSLSGTDTQYF	TRBV7-3*01	GTSGSPIINR
CASSQDPGLNEKLFF	TRBV4-1*01	GTSGSPIINR
CATSDHSTSGRRNEQFF	TRBV24-1*01	GTSGSPIINR
CASSLGAGDRSYEQYF	TRBV11-2*01	GTSGSPIINR
CSPLHRGQGETQYF	TRBV20-1*01	GTSGSPIINR
CASSPSQETQYF	TRBV12-3*01	GTSGSPIINR
CASSQDPGLAGYEQYF	TRBV4-1*01	GTSGSPIINR
CASTPSAGLNNEQFF	TRBV3-1*01	GTSGSPIINR
CASSSDRGSSPLHF	TRBV27*01	GTSGSPIINR
CASSRGQGAYEQFF	TRBV11-2*01	GTSGSPIINR
CASSPSQGDQPQHF	TRBV11-2*01	GTSGSPIINR
CASRVGQGNTEAFF	TRBV11-2*01	GTSGSPIINR
CASSQDPGLAGPEQFF	TRBV4-1*01	GTSGSPIINR
CASSQYAGINEKLFF	TRBV28*01	GTSGSPIINR
CASSLGAGADYEQYF	TRBV11-2*01	GTSGSPIINR
CASSQLAGIVDTQYF	TRBV3-1*01	GTSGSPIINR
CASSLVGSKNIQYF	TRBV27*01	GTSGSPIINR
CASSLGGTDYEQYF	TRBV11-2*01	GTSGSPIINR
CASSLGPSGGELFF	TRBV11-2*01	GTSGSPIINR
CASSLGGTDQPQHF	TRBV11-2*01	GTSGSPIINR
CASSTGVSYEQYF	TRBV11-2*01	GTSGSPIINR
CASSSGPEDEQFF	TRBV11-2*01	GTSGSPIINR
CASSWPEETQYF	TRBV12-3*01	GTSGSPIINR
CASSLGGGNQETQYF	TRBV7-8*01	GTSGSPIINR
CASSGGAAYEQYF	TRBV9*01	GTSGSPIINR
CASSPSQDTEAFF	TRBV12-3*01	GTSGSPIINR
CASSFLGDTYEQYF	TRBV12-3*01	GTSGSPIINR
CASRSPEMGQGNTGELFF	TRBV6-6*01	GTSGSPIINR
CASSHGGSGYGYTF	TRBV11-2*01	GTSGSPIINR
CASSFIQGNTEAFF	TRBV11-2*01	GTSGSPIINR
CASSLGPDSPLHF	TRBV11-2*01	GTSGSPIINR
CASSLGAGTQETQYF	TRBV12-3*01	GTSGSPIINR
CSVARGGSDQPQHF	TRBV20-1*01	GTSGSPIINR
CSAINRGDTEAFF	TRBV29-1*01	GTSGSPIINR
CASSLGPEVELFF	TRBV11-2*01	GTSGSPIINR
CASSGGQGNIQYF	TRBV10-2*01	GTSGSPIINR
CASSLIGGGNTEAFF	TRBV7-3*01	GTSGSPIINR
CASSRGLNYEQYF	TRBV11-2*01	GTSGSPIINR
CASSRAGGTASYEQYF	TRBV11-2*01	GTSGSPIINR
CASSGGSGNIQYF	TRBV10-2*01	GTSGSPIINR
CASSLGGGLQETQYF	TRBV7-9*01	GTSGSPIINR
CASSAFSGFQETQYF	TRBV7-9*01	GTSGSPIINR
CASSQDPGLNTEAFF	TRBV4-1*01	GTSGSPIINR
CASSYRGGRAGETQYF	TRBV6-5*01	GTSGSPIINR
CASSVTGEPYEQYF	TRBV9*01	GTSGSPIINR
CASSGGQANIQYF	TRBV10-2*01	GTSGSPIINR
CASSPGGGTQETQYF	TRBV18*01	GTSGSPIINR
CASSGGRGNIQYF	TRBV10-2*01	GTSGSPIINR
CASSGGQENIQYF	TRBV10-2*01	GTSGSPIINR
CASSGGLGNIQYF	TRBV10-2*01	GTSGSPIINR
CASSGGHGNIQYF	TRBV10-2*01	GTSGSPIINR
CASGPGGGYEQFF	TRBV9*01	GTSGSPIINR
CASNLGGGNQETQYF	TRBV7-8*01	GTSGSPIINR
CASSRGAGEQETQYF	TRBV11-2*01	GTSGSPIINR
CASSVWGDPSYEQYF	TRBV9*01	GTSGSPIINR
CASSVADAGAISSGANVLTF	TRBV9*01	GTSGSPIINR
CASSLGEGSSYNEQFF	TRBV11-2*01	GTSGSPIINR
CASSLFGDPGTDTQYF	TRBV9*01	GTSGSPIINR
CASSLGQGGYEQYF	TRBV11-2*01	GTSGSPIINR
CASSLYPSGRGDEQFF	TRBV7-8*01	GTSGSPIINR
CASSFGQGDYGYTF	TRBV11-2*01	GTSGSPIINR
CASSLGPDYEQYF	TRBV11-2*01	GTSGSPIINR
CASSQWVGSNTDTQYF	TRBV4-2*01	GTSGSPIINR
CASSFGVGTYEQYF	TRBV11-2*01	GTSGSPIINR
CASSLFLMGLAGGNEQFF	TRBV11-2*01	GTSGSPIINR
CASSLGQGYEQYF	TRBV11-2*01	GTSGSPIINR
CASSLYTGSYNEQFF	TRBV11-2*01	GTSGSPIINR
CASSVGGEQFF	TRBV9*01	GTSGSPIINR
CASSDGIQYF	TRBV6-1*01	GTSGSPIINR
CASSFVQFPYNEQFF	TRBV7-9*01	GTSGSPIINR
CASNIGVNEQFF	TRBV12-3*01	GTSGSPIINR
CASSLDPGGYEQYF	TRBV11-2*01	GTSGSPIINR
CANSLFLMGLAGGNEQFF	TRBV11-2*01	GTSGSPIINR
CASNGGSVWGRETQYF	TRBV9*01	GTSGSPIINR
CASSLGSYEQYF	TRBV12-3*01	GTSGSPIVNR
CASSLVGGTPSYNEQFF	TRBV11-2*01	GTSGSPIVNR
CASSLFAGGPDTQYF	TRBV11-2*01	GTSGSPIVNR
CASSWGAAEAFF	TRBV12-3*01	GTSGSPIVNR
CASSLVIPTGWRDNEQFF	TRBV11-2*01	GTSGSPIVNR
CASSLNSGSAGELFF	TRBV7-3*01	GTSGSPIVNR
CASSRHGSGVDQPQHF	TRBV5-5*01	GTSGSPIVNR
CASSLAVGGYEQYF	TRBV11-2*01	GTSGSPIVNR
CASSPGTLYGYTF	TRBV12-3*01	GTSGSPIVNR
CASSLGNNEQFF	TRBV12-3*01	GTSGSPIVNR
CASSLVFAGGTSTDTQYF	TRBV11-2*01	GTSGSPIVNR
CASSLVFAGGISTDTQYF	TRBV11-2*01	GTSGSPIVNR
CASSRHGPGVDQPQHF	TRBV5-5*01	GTSGSPIVNR
CASSFFPGSGETQYF	TRBV12-3*01	GTSGSPIVNR
CASTRGGGGYEQYF	TRBV11-2*01	GTSGSPIVNR
CASSWGSDTQYF	TRBV12-3*01	GTSGSPIVNR
CASSLGAGELFF	TRBV12-3*01	GTSGSPIVNR
CASNLGTEETQYF	TRBV12-3*01	GTSGSPIVNR
CASSLGPDNEQFF	TRBV11-2*01	GTSGSPIVNR
CASSPGVEKLFF	TRBV12-3*01	GTSGSPIVNR
CASSLGVPEAFF	TRBV12-3*01	GTSGSPIVNR
CASTPLWGDQETQYF	TRBV11-2*01	GTSGSPIVNR
CASSLGYQGYEQFF	TRBV11-2*01	GTSGSPIVNR
CASSSGSYEQYF	TRBV12-3*01	GTSGSPIVNR
CASSLGSAEAFF	TRBV11-2*01	GTSGSPIVNR
CASSLAVRSSYNEQFF	TRBV11-2*01	GTSGSPIVNR
CASGSPGQESYEQYF	TRBV12-5*01	GTSGSPIVNR
CASSPGANGYTF	TRBV12-3*01	GTSGSPIVNR
CASSLRLRLAGALRNYEQYF	TRBV7-3*01	GTSGSPIVNR
CASSLGGGSGRVMGYEQFF	TRBV11-2*01	GTSGSPIVNR
CASSLGQGAYEQYF	TRBV11-2*01	GTSGSPIVNR
CASSPSEATNTGELFF	TRBV27*01	GTSGSPIVNR
CASSLGAGTADFGYTF	TRBV11-2*01	GTSGSPIVNR
CASSQIAGGTDTQYF	TRBV12-3*01	GTSGSPIVNR
CASSFTGSSYEQYF	TRBV12-3*01	GTSGSPIVNR
CASNLGGGEGDQYF	TRBV11-2*01	GTSGSPIVNR
CASSLGTGATEAFF	TRBV11-2*01	GTSGSPIVNR
CASSVYTGTGEAFF	TRBV6-1*01	GTSGSPIVNR
CASSLGTENTIYF	TRBV12-3*01	GTSGSPIVNR
CASSLGGAEAFF	TRBV12-3*01	GTSGSPIVNR
CASSPGAGELFF	TRBV12-3*01	GTSGSPIVNR
CASNPGAGELFF	TRBV12-3*01	GTSGSPIVNR
CASSPGTAEAFF	TRBV12-3*01	GTSGSPIVNR
CASSWGSYEQFF	TRBV12-3*01	GTSGSPIVNR
CASSPGTDEAFF	TRBV12-3*01	GTSGSPIVNR
CASSLTAGTQETQYF	TRBV7-8*01	GTSGSPIVNR
CASSSGSYEQFF	TRBV12-3*01	GTSGSPIVNR
CASTPGLWNTEAFF	TRBV12-3*01	GTSGSPIVNR
CASSPGTEHGYTF	TRBV12-3*01	GTSGSPIVNR
CASGLGSYEQYF	TRBV12-5*01	GTSGSPIVNR
CASSGGTSFREQFF	TRBV3-1*01	GTSGSPIVNR
CASSPGGARAFF	TRBV12-3*01	GTSGSPIVNR
CASSRGSGELFF	TRBV12-3*01	GTSGSPIVNR
CASSPGSHEAFF	TRBV12-3*01	GTSGSPIVNR
CSATMGGTDQPQHF	TRBV20-1*01	GTSGSPIVNR
CASNPGSYEQYF	TRBV12-3*01	GTSGSPIVNR
CASSLAGGGAYEQYF	TRBV11-2*01	GTSGSPIVNR
CASSIGVETQYF	TRBV12-3*01	GTSGSPIVNR
CASSPGTLHGYTF	TRBV12-3*01	GTSGSPIVNR
CASSQGGGNYEQYF	TRBV11-2*01	GTSGSPIVNR
CASSLAGGGAYGQYF	TRBV11-2*01	GTSGSPIVNR
CANSPGTLHGYTF	TRBV12-3*01	GTSGSPIVNR
CASSAYQGTGELFF	TRBV9*01	GTSGSPIVNR
CASSLHGTSKLNEQFF	TRBV9*01	GTSGSPIVNR
CASSFGGASYEQYF	TRBV12-3*01	GTSGSPIVNR
CASSFGNPEAFF	TRBV12-3*01	GTSGSPIVNR
CASSQGFDRTHTEAFF	TRBV14*01	GTSGSPIVNR
CATGTGGGGYTF	TRBV27*01	GTSGSPIVNR
CASSPSWGRNQPQHF	TRBV4-1*01	GTSGSPIVNR
CASSPPLAGGPYNEQFF	TRBV9*01	GTSGSPIVNR
CASSQGGYSNQPQHF	TRBV4-1*01	GTSGSPIVNR
CSARDPGEYQETQYF	TRBV20-1*01	GTSGSPIVNR
CATSSPNSAGGYNEQFF	TRBV15*01	GTSGSPIVNR
CASSIEDSYNEQFF	TRBV19*01	GTSGSPIVNR
CASSFSGKGEQYF	TRBV5-4*01	GTSGSPIVNR
CASSPSGGRNQPQHF	TRBV4-1*01	GTSGSPIVNR
CASSLGTGGYEQYF	TRBV7-8*01	GTSGSPIVNR
CASSPLSYNEQFF	TRBV18*01	GTSGSPIVNR
CASSLGTREAFF	TRBV12-3*01	GTSGSPIVNR
CASSYGTEQPQHF	TRBV11-2*01	GTSGSPIVNR
CASSLGGTDNEQFF	TRBV11-2*01	GTSGSPIVNR
CASSLGGDTYEQYF	TRBV11-2*01	GTSGSPIVNR
CASRRPREGLANEQFF	TRBV4-1*01	GTSGSPIVNR
CATSGRDRPNNEQFF	TRBV15*01	GTSGSPIVNR
CASSQTGATGELFF	TRBV12-3*01	GTSGSPIVNR
CASSLGAGGGSYEQYF	TRBV11-2*01	GTSGSPIVNR
CASSLEQGAYEQYF	TRBV11-2*01	GTSGSPIVNR
CASSPRGDGWEQYF	TRBV7-8*01	GTSGSPIVNR
CASSLQWGNEQFF	TRBV11-2*01	GTSGSPIVNR
CASSDGTEQPQHF	TRBV11-2*01	GTSGSPIVNR
CASSLGAPEAFF	TRBV12-3*01	GTSGSPIVNR
CASSLGQGTYEQYF	TRBV13*01	GTSGSPIVNR
CASSLGGQTYEQYF	TRBV11-2*01	GTSGSPIVNR
CASSLGAGVQETQYF	TRBV12-3*01	GTSGSPIVNR
CASSLAGVGNEQFF	TRBV7-3*01	GTSGSPIVNR
CASSLSAGGGTEAFF	TRBV12-3*01	GTSGSPIVNR
CASSQSGDRGEEQFF	TRBV9*01	GTSGSPIVNR
CASSVGQGEYEQYF	TRBV11-2*01	GTSGSPIVNR
CASSQGPDSPLHF	TRBV11-3*01	GTSGSPIVNR
CASSLGPENEQFF	TRBV11-2*01	GTSGSPIVNR
CASSHGPDSPLHF	TRBV11-2*01	GTSGSPIVNR
CASSLGPDEKLFF	TRBV11-2*01	GTSGSPIVNR
CASSAGAGELFF	TRBV12-3*01	GTSGSPIVNR
CASSLQPSGRGTDTQYF	TRBV11-2*01	GTSGSPIVNR
CASSLQPSGRGADTQYF	TRBV11-2*01	GTSGSPIVNR
CASSSVGGSGANVLTF	TRBV7-3*01	GTSGSPIVNR
CASSLLATLADTQYF	TRBV11-2*01	GTSGSPIVNR
CASSLLSGSSNEQFF	TRBV11-2*01	GTSGSPIVNR
CASSLTSGSTDTQYF	TRBV7-8*01	GTSGSPIVNR
CSVELSGINQPQHF	TRBV29-1*01	GTSGSPIVNR
CASSLGPEKEQFF	TRBV11-2*01	GTSGSPIVNR
CASSFGAGELFF	TRBV12-3*01	GTSGSPIVNR
CASSMGQGDYEQYF	TRBV11-2*01	GTSGSPIVNR
CASSPTGGGYEQYF	TRBV7-8*01	GTSGSPIVNR
CASSSGVNTGELFF	TRBV11-2*01	GTSGSPIVNR
CASSLGGTSGMGDGYEQYF	TRBV11-2*01	GTSGSPIVNR
CASSLVPSGTKNIQYF	TRBV11-2*01	GTSGSPIVNR
CASSFGAGSQETQYF	TRBV12-3*01	GTSGSPIVNR
CASSLGQGDFEQYF	TRBV11-2*01	GTSGSPIVNR
CASSPAGGTYEQYF	TRBV11-2*01	GTSGSPIVNR
CASSLGPEAPLFF	TRBV11-2*01	GTSGSPIVNR
CAISESMGTGTQETQYF	TRBV10-3*01	GTSGSPIVNR
CASSLGGSENEKLFF	TRBV11-2*01	GTSGSPIVNR
CASSLGAGEYEQYF	TRBV11-2*01	GTSGSPIVNR
CASSLGQYTGELFF	TRBV11-2*01	GTSGSPIVNR
CASSLGTVSGMYTGELFF	TRBV11-2*01	GTSGSPIVNR
CASSFLPSGGPDYNEQFF	TRBV11-2*01	GTSGSPIVNR
CASSHNPGLPPYNEQFF	TRBV11-2*01	GTSGSPIVNR
CASSVDGDPSLDEQFF	TRBV9*01	GTSGSPIVNR
CASSLGAGTVGYEQYF	TRBV11-2*01	GTSGSPIVNR
CASSLGAGGAYEQYF	TRBV11-2*01	GTSGSPIVNR
CASSLGGGGAYEQYF	TRBV11-2*01	GTSGSPIVNR
CASSVSGDLGDTQYF	TRBV9*01	GTSGSPIVNR
CASSIGPDNEQFF	TRBV11-2*01	GTSGSPIVNR
CASSLGPSGLSSYNEQFF	TRBV11-2*01	GTSGSPIVNR
CASSLVASGAISTDTQYF	TRBV11-2*01	GTSGSPIVNR
CASSQDPGLAGNEQFF	TRBV4-1*01	GTSGSPIVNR
CASSLGAGTSSYEQYF	TRBV11-2*01	GTSGSPIVNR
CASSATLASVTDTQYF	TRBV9*01	GTSGSPIVNR
CASSLGGTDYNEQFF	TRBV11-2*01	GTSGSPIVNR
CASSRIAGVYDEQFF	TRBV11-2*01	GTSGSPIVNR
CSVELGVAGVYEQYF	TRBV29-1*01	GTSGSPIVNR
CASSTGAGAPFGYTF	TRBV11-2*01	GTSGSPIVNR
CASSLTQGGNTIYF	TRBV12-3*01	GTSGSPIVNR
CASSLGGAGNEQFF	TRBV12-3*01	GTSGSPIVNR
CASSLGLGLYEQYF	TRBV11-2*01	GTSGSPIVNR
CASSFDAGGNEQYF	TRBV11-2*01	GTSGSPIVNR
CASSLGPYVDTQYF	TRBV11-2*01	GTSGSPIVNR
CASSGGDVREEQYF	TRBV9*01	GTSGSPIVNR
CASSAGSGNEQYF	TRBV12-3*01	GTSGSPIVNR
CASSLSPEYEQYF	TRBV11-2*01	GTSGSPIVNR
CASSLGTTEAFF	TRBV12-3*01	GTSGSPIVNR
CASLSGRAPQHF	TRBV27*01	GTSGSPIVNR
CASSLVIIGSASTDTQYF	TRBV11-2*01	GTSGSPIVNR
CASSLQPSGTSFYNEQFF	TRBV11-2*01	GTSGSPIVNR
CASSRGSAETQYF	TRBV9*01	GTSGSPIVNR
CASSFGGGAQETQYF	TRBV11-2*01	GTSGSPIVNR
CASSLGPEDTQYF	TRBV11-2*01	GTSGSPIVNR
CASTTGGGGYEQYF	TRBV11-2*01	GTSGSPIVNR
CASSLGQGSYEQYF	TRBV11-2*01	GTSGSPIVNR
CASSLGQGLLYGYTF	TRBV11-2*01	GTSGSPIVNR
CASSLGAAVREQYF	TRBV27*01	LPRRSGAAGA
CASSPGTDTQYF	TRBV7-8*01	LPRRSGAAGA
CASSVESGGLSYEQYF	TRBV9*01	LPRRSGAAGA
CAGGTDYEQYF	TRBV30*01	LPRRSGAAGA
CANCRWAPAPYEQYF	TRBV6-1*01	LPRRSGAAGA
CASAGTSGYEQYF	TRBV9*01	LPRRSGAAGA
CASKGDRGFGNQPQHF	TRBV6-1*01	LPRRSGAAGA
CASREGSYNEQFF	TRBV6-5*01	LPRRSGAAGA
CASRIGAAGNSPLHF	TRBV27*01	LPRRSGAAGA
CASRPGSRETDTQYF	TRBV6-6*01	LPRRSGAAGA
CASRTSGGPADTQYF	TRBV6-2*01	LPRRSGAAGA
CASSARGLAGETNTDTQYF	TRBV9*01	LPRRSGAAGA
CASSASGTGGEQYF	TRBV7-6*01	LPRRSGAAGA
CASSAVGTGWHEQYF	TRBV9*01	LPRRSGAAGA
CASSDESWGEDEQFF	TRBV6-1*01	LPRRSGAAGA
CASSDGDEENIQYF	TRBV28*01	LPRRSGAAGA
CASSEARQGDQPQHF	TRBV6-1*01	LPRRSGAAGA
CASSEGLLYEQYF	TRBV6-2*01	LPRRSGAAGA
CASSELGGPNTEAFF	TRBV6-1*01	LPRRSGAAGA
CASSEVGKGNQPQHF	TRBV6-1*01	LPRRSGAAGA
CASSFALGGHGYTF	TRBV7-9*01	LPRRSGAAGA
CASSFDAGMNTEAFF	TRBV28*01	LPRRSGAAGA
CASSFREAYEQYF	TRBV5-1*01	LPRRSGAAGA
CASSGGLAGTYEQYF	TRBV6-2*01	LPRRSGAAGA
CASSGGVQGEQFF	TRBV6-4*01	LPRRSGAAGA
CASSHRDRATEAFF	TRBV4-1*01	LPRRSGAAGA
CASSIQGGREAFF	TRBV7-8*01	LPRRSGAAGA
CASSKQGSSYNEQFF	TRBV14*01	LPRRSGAAGA
CASSKTSASYEQYF	TRBV12-3*01	LPRRSGAAGA
CASSLAGPGLSTEAFF	TRBV7-8*01	LPRRSGAAGA
CASSLAPGLGTEAFF	TRBV7-9*01	LPRRSGAAGA
CASSLAQGMGPGNTIYF	TRBV12-3*01	LPRRSGAAGA
CASSLASSSQAYEQYF	TRBV7-9*01	LPRRSGAAGA
CASSLAVRNNEQFF	TRBV7-9*01	LPRRSGAAGA
CASSLDYRGVGYGYTF	TRBV12-3*01	LPRRSGAAGA
CASSLEGDQPQHF	TRBV5-1*01	LPRRSGAAGA
CASSLGGANVLTF	TRBV5-1*01	LPRRSGAAGA
CASSLGGQGAGETQYF	TRBV28*01	LPRRSGAAGA
CASSLGMFDQPQHF	TRBV13*01	LPRRSGAAGA
CASSLGQGNTEAFF	TRBV7-3*01	LPRRSGAAGA
CASSLGQNRPQHF	TRBV7-8*01	LPRRSGAAGA
CASSLGRETQYF	TRBV28*01	LPRRSGAAGA
CASSLGRGTGELFF	TRBV4-3*01	LPRRSGAAGA
CASSLISQDTEAFF	TRBV4-1*01	LPRRSGAAGA
CASSLKAPEAFF	TRBV12-3*01	LPRRSGAAGA
CASSLLAGLVFDEQFF	TRBV28*01	LPRRSGAAGA
CASSLLGSGETQYF	TRBV7-9*01	LPRRSGAAGA
CASSLQGPNQPQHF	TRBV12-3*01	LPRRSGAAGA
CASSLRKRSTGELFF	TRBV7-8*01	LPRRSGAAGA
CASSLRQGADEKLFF	TRBV7-9*01	LPRRSGAAGA
CASSLSDPYEQYF	TRBV7-9*01	LPRRSGAAGA
CASSLSEQGRGYTF	TRBV7-8*01	LPRRSGAAGA
CASSLSGSTDTQYF	TRBV12-3*01	LPRRSGAAGA
CASSLSTQPLGDEQFF	TRBV7-9*01	LPRRSGAAGA
CASSLVSGDTQYF	TRBV7-9*01	LPRRSGAAGA
CASSLWTTGGNQPQHF	TRBV7-9*01	LPRRSGAAGA
CASSPAGPGMNTEAFF	TRBV7-9*01	LPRRSGAAGA
CASSPARAERGRELFF	TRBV7-8*01	LPRRSGAAGA
CASSPDRRLRTEAFF	TRBV7-8*01	LPRRSGAAGA
CASSPDSPYEQYF	TRBV5-1*01	LPRRSGAAGA
CASSPFSGPSYEQYF	TRBV9*01	LPRRSGAAGA
CASSPGLANTDTQYF	TRBV7-9*01	LPRRSGAAGA
CASSPKDRDPLGYGYTF	TRBV7-6*01	LPRRSGAAGA
CASSPLLTTSAPDTQYF	TRBV4-1*01	LPRRSGAAGA
CASSPPSGPVRNEQFF	TRBV7-8*01	LPRRSGAAGA
CASSPPSGSAYNEQFF	TRBV9*01	LPRRSGAAGA
CASSPRTSGLTDTQYF	TRBV7-9*01	LPRRSGAAGA
CASSPWGGEQYF	TRBV6-2*01	LPRRSGAAGA
CASSPWGGKETQYF	TRBV7-9*01	LPRRSGAAGA
CASSQAGGAGRNTGELFF	TRBV4-3*01	LPRRSGAAGA
CASSQDIVGTGKGYTF	TRBV4-3*01	LPRRSGAAGA
CASSQDPIQGTDTQYF	TRBV14*01	LPRRSGAAGA
CASSQDRGGVNYEQYF	TRBV4-1*01	LPRRSGAAGA
CASSQEAESSYEQYF	TRBV4-2*01	LPRRSGAAGA
CASSQEGAGPFYEQYF	TRBV4-3*01	LPRRSGAAGA
CASSQGAGQAYEQYF	TRBV7-3*01	LPRRSGAAGA
CASSQGGQHRSNEKLFF	TRBV14*01	LPRRSGAAGA
CASSQGLANTDTQYF	TRBV7-9*01	LPRRSGAAGA
CASSQGLGSYEQYF	TRBV4-3*01	LPRRSGAAGA
CASSQGPAGGSALHF	TRBV4-1*01	LPRRSGAAGA
CASSQSGTSTDTQYF	TRBV4-1*01	LPRRSGAAGA
CASSQSPGGIQYF	TRBV14*01	LPRRSGAAGA
CASSQTSGTGREQFF	TRBV4-1*01	LPRRSGAAGA
CASSQVDFRADRSSYNEQFF	TRBV14*01	LPRRSGAAGA
CASSQVGGDEQFF	TRBV14*01	LPRRSGAAGA
CASSQVLTGLDEQFF	TRBV4-2*01	LPRRSGAAGA
CASSQWAGANNEQFF	TRBV4-1*01	LPRRSGAAGA
CASSRDSTGELFF	TRBV6-4*01	LPRRSGAAGA
CASSRTTGLDGYTF	TRBV12-3*01	LPRRSGAAGA
CASSSDPVAVTNQPQHF	TRBV7-8*01	LPRRSGAAGA
CASSSEEEAYGYTF	TRBV5-1*01	LPRRSGAAGA
CASSSERTDGASGANVLTF	TRBV7-9*01	LPRRSGAAGA
CASSSGDTYYEQYF	TRBV7-9*01	LPRRSGAAGA
CASSSGQEKLFF	TRBV7-9*01	LPRRSGAAGA
CASSSKPYEQYF	TRBV7-9*01	LPRRSGAAGA
CASSSLSGYNEQFF	TRBV7-6*01	LPRRSGAAGA
CASSSPWGDATEAFF	TRBV28*01	LPRRSGAAGA
CASSSTASRNTGELFF	TRBV7-9*01	LPRRSGAAGA
CASSSVNEQFF	TRBV12-3*01	LPRRSGAAGA
CASSTLPNMNTEAFF	TRBV5-1*01	LPRRSGAAGA
CASSTTSGNTGELFF	TRBV9*01	LPRRSGAAGA
CASSTWTAPQETQYF	TRBV9*01	LPRRSGAAGA
CASSVALGVDGTDTQYF	TRBV9*01	LPRRSGAAGA
CASSVDGGGTEAFF	TRBV9*01	LPRRSGAAGA
CASSVDGSGVTYEQYF	TRBV9*01	LPRRSGAAGA
CASSVDRQPGNTIYF	TRBV5-1*01	LPRRSGAAGA
CASSVEQGISEAFF	TRBV9*01	LPRRSGAAGA
CASSVGGLGSTDTQYF	TRBV9*01	LPRRSGAAGA
CASSVGGSNQPQHF	TRBV9*01	LPRRSGAAGA
CASSVGVSYEQYF	TRBV9*01	LPRRSGAAGA
CASSVVSGTSGRGNEQFF	TRBV9*01	LPRRSGAAGA
CASSWETSGNTGELFF	TRBV6-5*01	LPRRSGAAGA
CASSWGRIYGYTF	TRBV10-2*01	LPRRSGAAGA
CASSWSGRAYEQYF	TRBV7-9*01	LPRRSGAAGA
CASSYATGSGANVLTF	TRBV6-6*01	LPRRSGAAGA
CASSYATGSQNIQYF	TRBV6-6*01	LPRRSGAAGA
CASSYGQALLADEQFF	TRBV6-5*01	LPRRSGAAGA
CASSYLRAGDNEQFF	TRBV6-6*01	LPRRSGAAGA
CASSYPEPSIQYF	TRBV6-2*01	LPRRSGAAGA
CASSYSDSNYEQYF	TRBV6-5*01	LPRRSGAAGA
CASSYSFLVIGDNTEAFF	TRBV6-2*01	LPRRSGAAGA
CASSYSIGVVSEQYF	TRBV6-5*01	LPRRSGAAGA
CASSYSSALSNQPQHF	TRBV6-2*01	LPRRSGAAGA
CASSYSWPPETYEQYF	TRBV6-5*01	LPRRSGAAGA
CASTGGDTSYNEQFF	TRBV19*01	LPRRSGAAGA
CATAARETQETQYF	TRBV15*01	LPRRSGAAGA
CATSETGDPYGYTF	TRBV24-1*01	LPRRSGAAGA
CATSPDRGGADEKLFF	TRBV15*01	LPRRSGAAGA
CATSRDRWNTEAFF	TRBV15*01	LPRRSGAAGA
CATSRGDEVGEQYF	TRBV15*01	LPRRSGAAGA
CATSRTSGEEQYF	TRBV15*01	LPRRSGAAGA
CATSRVAGEEQFF	TRBV15*01	LPRRSGAAGA
CATSYTGSANYGYTF	TRBV15*01	LPRRSGAAGA
CAWRDRVYDEKLFF	TRBV30*01	LPRRSGAAGA
CAWSGPAGLLQYF	TRBV30*01	LPRRSGAAGA
CAWSLTSGRGHEQFF	TRBV30*01	LPRRSGAAGA
CAWSSGAGRDEQFF	TRBV30*01	LPRRSGAAGA
CSAPRYNEQFF	TRBV20-1*01	LPRRSGAAGA
CSARDDGTVDYGYTF	TRBV20-1*01	LPRRSGAAGA
CSARDFIGGNEQFF	TRBV20-1*01	LPRRSGAAGA
CSARDRDRGYEQYF	TRBV20-1*01	LPRRSGAAGA
CSARDVSLAGGPDEQYF	TRBV20-1*01	LPRRSGAAGA
CSARLADNEQFF	TRBV20-1*01	LPRRSGAAGA
CSARNYLKTNEQFF	TRBV20-1*01	LPRRSGAAGA
CSATSGGTLEQYF	TRBV20-1*01	LPRRSGAAGA
CSAVVVQKPSYEQYF	TRBV20-1*01	LPRRSGAAGA
CSVEDGGFPYEQYF	TRBV29-1*01	LPRRSGAAGA
CSVEDRVGGTAGYEQYF	TRBV29-1*01	LPRRSGAAGA
CSVEDTGTAQGGYEQYF	TRBV29-1*01	LPRRSGAAGA
CSVEVEGAASYEQYF	TRBV29-1*01	LPRRSGAAGA
CSVEVWDEETQYF	TRBV29-1*01	LPRRSGAAGA
CSVPGAGRYNEQFF	TRBV29-1*01	LPRRSGAAGA
CSVSGLAGGYEQYF	TRBV29-1*01	LPRRSGAAGA
CASSLAGQGSPYEQYF	TRBV7-8*01	LPRRSGAAGA
CASSLRGHSYEQYF	TRBV7-6*01	LPRRSGAAGA
CSARDLLGTSETQYF	TRBV20-1*01	LPRRSGAAGA
CAWSDRGLVDTQYF	TRBV30*01	LPRRSGAAGA
CASSGDHSYEQYF	TRBV3-1*01	LPRRSGAAGA
CASSQEGGGQGQPQHF	TRBV4-1*01	TPQDLNTML
CASSLATDGYTF	TRBV5-6*01	TPQDLNTML
CASSQEGGGDGQPQHF	TRBV4-1*01	TPQDLNTML
CASSFGLDEAFF	TRBV12-3*01	TPQDLNTML
CASSQEGGGEGQPQHF	TRBV4-1*01	TPQDLNTML
CASSFSKNTEAFF	TRBV12-3*01	TPQDLNTML
CASSLEGTSGPQETQYF	TRBV5-5*01	TPQDLNTML
CASSVGPNEQFF	TRBV12-3*01	TPQDLNTML
CASRQEGGGDGQPQHF	TRBV4-1*01	TPQDLNTML
CAPTPEGGGQGQPQHF	TRBV4-1*01	TPQDLNTML
CASSLGPTEAFF	TRBV12-3*01	TPQDLNTML
CASSLDPEKGAFF	TRBV12-3*01	TPQDLNTML
CASSLGLNTIYF	TRBV12-3*01	TPQDLNTML
CASSLGVNTIYF	TRBV12-3*01	TPQDLNTML
CASSQGPTEAFF	TRBV12-3*01	TPQDLNTML
CATHAGTGELFF	TRBV6-2*01	TPQDLNTML
CASSLSFTEAFF	TRBV12-3*01	TPQDLNTML
CASSLNGADGYTF	TRBV12-3*01	TPQDLNTML
CASSSQTSGLFANTGELFF	TRBV7-9*01	TPQDLNTML
CASSLVFGTAGGQQFF	TRBV5-5*01	TPQDLNTML
CASSWTETGELFF	TRBV6-5*01	TPQDLNTML
CTSSLVFGTAGGRQFF	TRBV7-2*03	TPQDLNTML
CASSLGANTIYF	TRBV12-3*01	TPQDLNTML
CASSLAFGTSGGEQYF	TRBV5-1*01	TPQDLNTML
CASSQEGGGGGQPQHF	TRBV4-1*01	TPQDLNTML
CASSLSDVSWNTEAFF	TRBV5-1*01	TPQDLNTML
CASSREGYSNQPQHF	TRBV12-3*01	TPQDLNTML
CASSLSKNTEAFF	TRBV12-3*01	TPQDLNTML
CASSPGNTEAFF	TRBV12-3*01	TPQDLNTML
CASRDPYEQYF	TRBV12-3*01	TPQDLNTML
CASDKGTGNYGYTF	TRBV12-3*01	TPQDLNTML
CASSHSKNTEAFF	TRBV12-3*01	TPQDLNTML
CASSFGGTTEAFF	TRBV12-3*01	TPQDLNTML
CASGLGANTIYF	TRBV12-5*01	TPQDLNTML
CASSSTITGMGDSGNTIYF	TRBV7-9*01	TPQDLNTML
CTSSSTITGMGDSGNTIYF	TRBV7-2*03	TPQDLNTML
CASSSTITGMGVSGNTIYF	TRBV7-9*01	TPQDLNTML
CASSSAITGMGDSGNTIYF	TRBV7-9*01	TPQDLNTML
CASRASTGSGNTIYF	TRBV6-1*01	TPQDLNTML
CAGRASTGSGNTIYF	TRBV6-1*01	TPQDLNTML
CASRARRPSNTIYF	TRBV6-1*01	TPQDLNTML
CASSLMGASGANVLTF	TRBV5-1*01	TPQDLNTML
CSVRTHQGPTNEKLFF	TRBV29-1*01	TPQDLNTML
CASNPSWAYSNQPQHF	TRBV12-3*01	TPQDLNTML
CASSLTRGTEAFF	TRBV12-3*01	TPQDLNTML
CASTIGGDWNTEAFF	TRBV12-3*01	TPQDLNTML
CASSLGGWDNGAFF	TRBV12-3*01	TPQDLNTML
CASSLGPEAFF	TRBV12-3*01	TPQDLNTML
CANNPSWAYSNQPQHF	TRBV12-3*01	TPQDLNTML
CASSLPGELFF	TRBV12-3*01	TPQDLNTML
CASKAGGSYNEQFF	TRBV12-3*01	TPQDLNTML
CASSLGYTEAFF	TRBV12-3*01	TPQDLNTML
CASSVASGTSGGGQFF	TRBV5-1*01	TPQDLNTML
CASSLGPGEAFF	TRBV12-3*01	TPQDLNTML
CASRNNYGTEAFF	TRBV12-3*01	TPQDLNTML
CASSLGTTYEAFF	TRBV12-3*01	TPQDLNTML
CAIQTGMNTEAFF	TRBV12-3*01	TPQDLNTML
CASSLGVGGGQPQHF	TRBV12-3*01	TPQDLNTML
CASSLGYGEAFF	TRBV12-3*01	TPQDLNTML
CASSLAFGTGAGELFF	TRBV5-5*01	TPQDLNTML
CASSVLGGYTF	TRBV12-3*01	TPQDLNTML
CASSGQETQYF	TRBV9*01	TPQDLNTML
CASRDPAKNIQYF	TRBV12-3*01	TPQDLNTML
CASKAGPNIQYF	TRBV12-3*01	TPQDLNTML
CASSLDPRGRAKNIQYF	TRBV12-3*01	TPQDLNTML
CASRQGLGEAFF	TRBV12-3*01	TPQDLNTML
CASSFQGGSRHAFF	TRBV12-3*01	TPQDLNTML
CASSLEIGTGNSPLHF	TRBV12-3*01	TPQDLNTML
CASSLGQLNEQFF	TRBV12-3*01	TPQDLNTML
CASNLQGLAEGPQFF	TRBV12-3*01	TPQDLNTML
CASSLNRGTDTQYF	TRBV12-3*01	TPQDLNTML
CASRISGGRETQYF	TRBV12-3*01	TPQDLNTML
CASNLQGLAGGPQFF	TRBV12-3*01	TPQDLNTML
CASRQGPYEQYF	TRBV12-3*01	TPQDLNTML
CASSVNSGFEAFF	TRBV12-3*01	TPQDLNTML
CASSLSSLGEAFF	TRBV12-3*01	TPQDLNTML
CASSLRTPGQALRNEKLFF	TRBV7-9*01	TPQDLNTML
CASSLGQLREAFF	TRBV12-3*01	TPQDLNTML
CASSFGAINEAFF	TRBV12-3*01	TPQDLNTML
CASSQGSLSEAFF	TRBV12-3*01	TPQDLNTML
CSARDQAREGTYNEQFF	TRBV20-1*01	TPQDLNTML
CASSLGGLNTIYF	TRBV12-3*01	TPQDLNTML
CASSLGGERRWAFF	TRBV12-3*01	TPQDLNTML
CASSSRRRGMNTEAFF	TRBV28*01	TPQDLNTML
CASPTHFLKNTGELFF	TRBV10-1*01	TPQDLNTML
CASSFTGTSGPQETQYF	TRBV5-5*01	TPQDLNTML
CASRGETYMNTEAFF	TRBV12-5*01	TPQDLNTML
CASALGGDEQFF	TRBV12-3*01	TPQDLNTML
CASSLGASYEQYF	TRBV12-3*01	TPQDLNTML
CACSFSKNTEAFF	TRBV12-3*01	TPQDLNTML
CASSFSKNAEAFF	TRBV12-3*01	TPQDLNTML
CASSLGLSGRWAFF	TRBV12-3*01	TPQDLNTML
CASSSRDPIPSGYTF	TRBV5-6*01	TPQDLNTML
CATREPNTGELFF	TRBV7-2*01	TPQDLNTML
CASSPVGGSAYEQYF	TRBV7-2*01	TPQDLNTML
CSARVTSPYEQYF	TRBV20-1*01	TPQDLNTML
CASSMIQGADTQYF	TRBV19*01	TPQDLNTML
CASSLGLREQFF	TRBV11-2*01	TPQDLNTML
CASSYGGTGPEGSSYEQYF	TRBV6-6*01	TPQDLNTML
CASTDTQYF	TRBV2*01	TPQDLNTML
CASSSRDREETQYF	TRBV7-8*01	TPQDLNTML
CASSLRQGANTGELFF	TRBV7-9*01	TPRVTGGGAM
CASSLRQGANAGELFF	TRBV7-9*01	TPRVTGGGAM
CASSLRQGINTGELFF	TRBV7-9*01	TPRVTGGGAM
CASSSHDLAGVKSEQFF	TRBV7-9*01	TPRVTGGGAM
CASSPPLGSGSGDEKLFF	TRBV7-9*01	TPRVTGGGAM
CASSAGTGIYDEAFF	TRBV7-9*01	TPRVTGGGAM
CASSAGTGIYDGAFF	TRBV7-9*01	TPRVTGGGAM
CASSLIGVSSYNEQFF	TRBV7-9*01	TPRVTGGGAM
CASSLRGENRDDYEQYF	TRBV7-9*01	TPRVTGGGAM
CASSLRGESLVNEQFF	TRBV7-9*01	TPRVTGGGAM
CASSLKGVGQSDEQYF	TRBV7-9*01	TPRVTGGGAM
CASSLISGRARNEQFF	TRBV7-9*01	TPRVTGGGAM
CASSFRGEGHPDTQYF	TRBV7-9*01	TPRVTGGGAM
CASSSHEDRGSSSPLHF	TRBV7-9*01	TPRVTGGGAM
CASSSHDKQGARSPLHF	TRBV7-9*01	TPRVTGGGAM
CASSARQGIDTGELFF	TRBV7-9*01	TPRVTGGGAM
CASSLIGQGLGDEQFF	TRBV7-9*01	TPRVTGGGAM
CASSLLQGARTEAFF	TRBV7-9*01	TPRVTGGGAM
CASSSRDRGAYEQYF	TRBV7-9*01	TPRVTGGGAM
CASSRRGESSYNEQFF	TRBV7-9*01	TPRVTGGGAM
CASSLRGVSSYNEQFF	TRBV7-9*01	TPRVTGGGAM
CASSDQSQETQYF	TRBV6-1*01	TPRVTGGGAM
CASSYSTVNEQFF	TRBV6-1*01	TPRVTGGGAM
CASRVGGAGNSPLHF	TRBV27*01	TPRVTGGGAM
CASSLSWGGFYNEQFF	TRBV27*01	TPRVTGGGAM
CASSLAWGGFYNEQFF	TRBV27*01	TPRVTGGGAM
CAGSLSWGGFYNEQFF	TRBV27*01	TPRVTGGGAM
CASRQGAGGNQPQHF	TRBV27*01	TPRVTGGGAM
CASRLGPGQPYEQYF	TRBV27*01	TPRVTGGGAM
CASSLGSSGTRQYF	TRBV27*01	TPRVTGGGAM
CASSLLGLQGSYNEQFF	TRBV27*01	TPRVTGGGAM
CASRLGPGQPYERYF	TRBV27*01	TPRVTGGGAM
CASRSGPGQPYEQYF	TRBV27*01	TPRVTGGGAM
CASSLGSSGNEQFF	TRBV27*01	TPRVTGGGAM
CASSLGAGNYGYTF	TRBV27*01	TPRVTGGGAM
CATSIGSSGNEQFF	TRBV15*01	TPRVTGGGAM
CASSLSTSSRNYGYTF	TRBV27*01	TPRVTGGGAM
CASRTGAANIYEQYF	TRBV27*01	TPRVTGGGAM
CASSLSPSTGNYGYTF	TRBV27*01	TPRVTGGGAM
CASSLGPGNYEQYF	TRBV27*01	TPRVTGGGAM
CASNTGGANTDTQYF	TRBV27*01	TPRVTGGGAM
CASSLGGSPNYGYTF	TRBV27*01	TPRVTGGGAM
CASRLGAAGSQPQHF	TRBV27*01	TPRVTGGGAM
CASPLIEETIPYEQYF	TRBV27*01	TPRVTGGGAM
CASRRQRTDTEAFF	TRBV28*01	TPRVTGGGAM
CASRRQRTDAEAFF	TRBV28*01	TPRVTGGGAM
CASRHQRTDTEAFF	TRBV28*01	TPRVTGGGAM
CASSQRLAGAHEQYF	TRBV28*01	TPRVTGGGAM
CSVIGGFGTGELFF	TRBV29-1*01	TPRVTGGGAM
CSVEERVRGGEQYF	TRBV29-1*01	TPRVTGGGAM
CSVEERVWGGEQYF	TRBV29-1*01	TPRVTGGGAM
CASSYVIYEQYF	TRBV12-3*01	TPRVTGGGAM
CASSHVIYEQYF	TRBV12-3*01	TPRVTGGGAM
CASSQKGLDTEAFF	TRBV3-1*01	TPRVTGGGAM
CASGQKGLDTEAFF	TRBV3-1*01	TPRVTGGGAM
CASSYSSGELFF	TRBV6-1*01	TPRVTGGGAM
CATSDDRDTGELFF	TRBV24-1*01	TPRVTGGGAM
CASSDHSVTGISSPLHF	TRBV7-9*03	TPRVTGGGAM
CASRVGTGNLYEQYF	TRBV27*01	TPRVTGGGAM
CASSLALGVAKNIQYF	TRBV7-9*01	TPRVTGGGAM
CASSSHDRDGGYSPLHF	TRBV7-9*01	TPRVTGGGAM
CASSSHERQGQNSPLHF	TRBV7-9*01	TPRVTGGGAM
CASRVGAGNTEAFF	TRBV27*01	TPRVTGGGAM
CASSQHDRGFSTEAFF	TRBV7-9*01	TPRVTGGGAM
CASSSHDRQGQNSPLHF	TRBV7-9*01	TPRVTGGGAM
CASSLLPYNALVSGTDTQYF	TRBV3-1*01	TPRVTGGGAM
CASSLARGFSDHTQYF	TRBV7-9*01	TPRVTGGGAM
CASSLIGVGLTDTQYF	TRBV7-9*01	TPRVTGGGAM
CASSSSWGYGYTF	TRBV7-9*01	TPRVTGGGAM
CASRPNLGGTTEAFF	TRBV27*01	TPRVTGGGAM
CASSIHSETGVGSPLHF	TRBV7-9*01	TPRVTGGGAM
CASSLSASTARYGYTF	TRBV27*01	TPRVTGGGAM
CASKQEWGNTEAFF	TRBV7-9*01	TPRVTGGGAM
CASSLIGAGGPDEQFF	TRBV7-9*01	TPRVTGGGAM
CASSDGQARNTGELFF	TRBV6-1*01	TPRVTGGGAM
CASSLSSEGNQETQYF	TRBV5-1*01	TPRVTGGGAM
CASSPEGTGSYEQYF	TRBV18*01	TPRVTGGGAM
CASSPSRNTEAFF	TRBV4-3*01	TPRVTGGGAM
CASSPTRNTEAFF	TRBV4-3*01	TPRVTGGGAM
CASSTRGTVYGYTF	TRBV6-1*01	TPRVTGGGAM
CASSSRQGNLIDEQFF	TRBV9*01	TPRVTGGGAM
CASSSRQGNLIDEQYF	TRBV9*01	TPRVTGGGAM
CASRNSGRFETQYF	TRBV7-9*01	TPRVTGGGAM
CASSPARNTEAFF	TRBV4-3*01	TPRVTGGGAM
CASSPHRNTEAFF	TRBV4-3*01	TPRVTGGGAM
CASSPQRNTEAFF	TRBV4-3*01	TPRVTGGGAM
CASTRGLPQETQYF	TRBV11-2*01	TPRVTGGGAM
CSVEGYSATYNEQFF	TRBV29-1*01	TPRVTGGGAM
CASSFRDRGHYEQYF	TRBV7-9*01	TPRVTGGGAM
CASSLIGIGETDTQYF	TRBV7-9*01	TPRVTGGGAM
CASSTHDRDGGGSAQHF	TRBV7-9*01	TPRVTGGGAM
CSGRSKGAVNEKLFF	TRBV29-1*01	TPRVTGGGAM
CASSSRDRGPHGQYF	TRBV6-4*01	TPRVTGGGAM
CASSSRDLGEYEQYF	TRBV6-4*01	TPRVTGGGAM
CASSHDYRGRRSPLHF	TRBV6-4*01	TPRVTGGGAM
CASSLIGEGTGWHQYF	TRBV6-4*01	TPRVTGGGAM
CASSLVGVGLLLNEQYF	TRBV6-4*01	TPRVTGGGAM
CASSSHDRQGASSPLHF	TRBV6-4*01	TPRVTGGGAM
CASSSHDREGGSSPLHF	TRBV6-4*01	TPRVTGGGAM
CASSSHDTGGYNSPLHF	TRBV6-4*01	TPRVTGGGAM
CASSTHDIQGLGSPLHF	TRBV6-4*01	TPRVTGGGAM
CASSSHDYRGRRSPLHF	TRBV6-4*01	TPRVTGGGAM
CASSFRDYGNYEQYF	TRBV6-4*01	TPRVTGGGAM
CASSNRDRGDYEQYF	TRBV6-4*01	TPRVTGGGAM
CASSLRDRGSYEQYF	TRBV6-4*01	TPRVTGGGAM
CASSSRDRGSYEQYF	TRBV6-4*01	TPRVTGGGAM
CASSLIGQGGPDTQYF	TRBV7-9*01	TPRVTGGGAM
CASSLQTGLNTEAFF	TRBV7-9*01	TPRVTGGGAM
CASSLSPPTYEQYF	TRBV27*01	TPRVTGGGAM
CASSLVGEGLRDEQFF	TRBV7-9*01	TPRVTGGGAM
CASSYSGNTEAFF	TRBV6-2*01	TPRVTGGGAM
CAISDRGGEDEQYF	TRBV10-3*01	TPRVTGGGAM
CASGRGTGTRGRNEQFF	TRBV4-3*01	TPRVTGGGAM
CASKLGPAAYEQYF	TRBV27*01	TPRVTGGGAM
CASSLGEGGAQSEQFF	TRBV7-9*01	TPRVTGGGAM
CASSLQTGQETQYF	TRBV28*01	TPRVTGGGAM
CASSLRQGIDTGELFF	TRBV7-9*01	TPRVTGGGAM
CASSLSGLGAAGVYEQYF	TRBV5-1*01	TPRVTGGGAM
CASSNRDRGNYEQFF	TRBV7-9*01	TPRVTGGGAM
CASSSLTGSGQPQHF	TRBV28*01	YVLDHLIVV
CASSSLRGSNQPQHF	TRBV28*01	YVLDHLIVV
CASSLGTSFRTDTQYF	TRBV12-3*01	YVLDHLIVV
CSASNQESYGYTF	TRBV20-1*01	YVLDHLIVV
CSAPIPPYNEQFF	TRBV20-1*01	YVLDHLIVV
CASSYMGVEQFF	TRBV6-2*01	YVLDHLIVV
CASMGGASYNEQFF	TRBV19*01	YVLDHLIVV
CASSSPGDYTYEQYF	TRBV11-2*01	YVLDHLIVV
CASSMLLGGGQPQHF	TRBV19*01	YVLDHLIVV
CASRGLLGGITEAFF	TRBV19*01	YVLDHLIVV
CASSPSLVGSADTQYF	TRBV3-1*01	YVLDHLIVV
CATSWTGTYEQYF	TRBV15*01	YVLDHLIVV
CSARGAGFSGANVLTF	TRBV20-1*01	YVLDHLIVV
CASSQTLAGGGETQYF	TRBV3-1*01	YVLDHLIVV
CASSLYSDTQYF	TRBV28*01	YVLDHLIVV
CASRTTSGGASEQFF	TRBV28*01	YVLDHLIVV
CASSDLANEQFF	TRBV10-1*01	YVLDHLIVV
CATSDWAGEMETQYF	TRBV24-1*01	YVLDHLIVV
CASTTEGGLIHEKLFF	TRBV28*01	YVLDHLIVV
CASRATMGGGTEAFF	TRBV28*01	YVLDHLIVV
CASSRGQGSADTQYF	TRBV5-5*01	YVLDHLIVV
CASSPGAGLYNEQFF	TRBV6-2*01	YVLDHLIVV
CASSLHFEVEKLFF	TRBV3-1*01	YVLDHLIVV
CSANDRSYNEQFF	TRBV20-1*01	YVLDHLIVV
CSAIPSYLSIGEQFF	TRBV20-1*01	YVLDHLIVV
CASSLAVEGVSRMNTEAFF	TRBV12-4*01	YVLDHLIVV
CASSLTTGIQYF	TRBV6-2*01	YVLDHLIVV
CASSFRLGQGHYGYTF	TRBV5-6*01	YVLDHLIVV
CASSSLQGNGQPQHF	TRBV28*01	YVLDHLIVV
CASSLDLSSGANVLTF	TRBV5-4*01	YVLDHLIVV
CASSPPLGLHTGELFF	TRBV18*01	YVLDHLIVV
CASSFSLGAAGELFF	TRBV7-2*01	YVLDHLIVV
CASSLSVSTSLDTQYF	TRBV27*01	YVLDHLIVV
CASSSPGGRGNTEAFF	TRBV2*01	YVLDHLIVV
CAWSGLSGSYNEQFF	TRBV30*01	YVLDHLIVV
CASRTLLGGASEQYF	TRBV27*01	YVLDHLIVV
CASSLGVSQETQYF	TRBV7-9*01	YVLDHLIVV
CASSLQGSNQPQHF	TRBV6-2*01	YVLDHLIVV
CASSPFQRSSGNTIYF	TRBV18*01	YVLDHLIVV
CASSQGFGGGETQYF	TRBV4-1*01	YVLDHLIVV
CASTVQGRETQYF	TRBV6-2*01	YVLDHLIVV
CAGPQGRETQYF	TRBV28*01	YVLDHLIVV
CASQRDYTGELFF	TRBV27*01	YVLDHLIVV
CASRGFLGGGQPQHF	TRBV19*01	YVLDHLIVV
CASRPLMGGASEAFF	TRBV27*01	YVLDHLIVV
CASSEEDGQAYEQYF	TRBV6-1*01	YVLDHLIVV
CASSESLAVHEQFF	TRBV6-4*01	YVLDHLIVV
CASSKEESSYNSPLHF	TRBV19*01	YVLDHLIVV
CASSLFGERNEQYF	TRBV6-2*01	YVLDHLIVV
CASSLGDRGLGYTF	TRBV12-3*01	YVLDHLIVV
CASSPASSGSWETQYF	TRBV5-6*01	YVLDHLIVV
CASSPGVTSGRMGEQYF	TRBV4-2*01	YVLDHLIVV
CASSPLPGTTGTDTQYF	TRBV28*01	YVLDHLIVV
CASSQGVLLNEQFF	TRBV4-2*01	YVLDHLIVV
CASSQVSGQGALRALEQFF	TRBV14*01	YVLDHLIVV
CASSSGNTEAFF	TRBV11-2*01	YVLDHLIVV
CASSSSLGFGELFF	TRBV28*01	YVLDHLIVV
CASTALLGGGYGYTF	TRBV19*01	YVLDHLIVV
CASTGGSGYTF	TRBV13*01	YVLDHLIVV
CASTPMGLSSGETQYF	TRBV6-2*01	YVLDHLIVV
CASTSGFGSGETQYF	TRBV6-2*01	YVLDHLIVV
CATSDTGSFTDTQYF	TRBV24-1*01	YVLDHLIVV
CATSQGSYGYTF	TRBV15*01	YVLDHLIVV
CATSTGLAGNHEQYF	TRBV15*01	YVLDHLIVV
CSAGQALYNEQFF	TRBV20-1*01	YVLDHLIVV
CSASPPSYNEQFF	TRBV20-1*01	YVLDHLIVV
CSASRALDQPQHF	TRBV20-1*01	YVLDHLIVV
CSVEVQRETEQFF	TRBV29-1*01	YVLDHLIVV
CSVVLAPVQEQFF	TRBV29-1*01	YVLDHLIVV
CALSVWGLNYGYTF	TRBV19*01	YVLDHLIVV
CASTGGPGYGAQYF	TRBV19*01	YVLDHLIVV
CANTGAGDRVIYNEQFF	TRBV30*01	YVLDHLIVV
CASSRGTAGETEAFF	TRBV4-1*01	YVLDHLIVV
CASRQNTEAFF	TRBV3-1*01	YVLDHLIVV
CASRALLGSGETQYF	TRBV27*01	YVLDHLIVV
CASTRLLGSADTQYF	TRBV27*01	YVLDHLIVV
CASSLFPSGMDHEQYF	TRBV27*01	YVLDHLIVV
CSAPVPPYNEQFF	TRBV20-1*01	YVLDHLIVV
CATSRDLDNGRQFF	TRBV15*01	YVLDHLIVV

### Sheet: Antigens
Species	Epitope Gene	MHC allele
HCV	NS5B	B*27
HCV	NS3	A*01
HCV	NS3	A*02
DENV3/4	NS3	A*11
DENV3/4	NS3	A*11
InfluenzaA	NP	B*07
HIV	Gag	B*42
HCMV	pp65	C*07
EBV	BRLF1	A*02
