## Supplementary material for "Quantifiable TCR repertoire changes in pre-diagnostic blood specimens among high-grade ovarian cancer patients": Table S3

### Sheet: Discovery Cohort
Characteristics	High-Grade (n=67)	Benign (n=97)	P
Age*			0.000255
19-40	1 (1%)	26 (27%)
41-60	36 (54%)	42 (43%)
>60	28 (42%)	30 (31%)
Race			0.959
Black	11 (16%)	15 (15%)
White	51 (76%)	75 (77%)
Asian	5 (8%)	6 (6%)
Post-menopausal			0.000383
Y	50 (75%)	45 (46%)
N	17 (25%)	52 (54%)
Stage
II	1 (1%)
III	32 (48%)
IV	34 (51%)
Benign Histology
Endometrioma		18 (18%)
Mucinous Cystadenoma		17 (18%)
Teratoma		8 (8%)
Other		54 (56%)

### Sheet: Validation Cohort
Characteristics	High-Grade (n=33)	Benign (n=64)	P
Age			1
41-60	17 (52%)	32 (50%)
>60	16 (48%)	32 (50%)
Race			1
White	33 (100%)	64 (100%)
Stage
I	5 (15%)
II	2 (6%)
IIII	7 (21%)
IV	19 (58%)
Benign Histology
Endometrioma		9 (14%)
Mucinous Cystadenoma		10 (16%)
Teratoma		2 (3%)
Other		43 (67%)
