## Supplementary material for "Quantifiable TCR repertoire changes in pre-diagnostic blood specimens among high-grade ovarian cancer patients": Table S4

### Sheet: TableS4
PseudoID	Cancer Patient	Age at Draw1	Age at Draw2	Age at Diagnosis	RFU Score at Draw1	RFU Score at Draw 2	Family History of Ovarian Cancer
X110075091	0	53.58	65.33	NA	2	2	0
X110303580	1	54.08	66.17	68.17	4	4	0
X110422503	0	60.83	71.5	NA	2	0	0
X110464232	0	63.5	73.67	NA	-1	-2	0
X110669794	1	59.83	70.33	72.67	3	1	0
X110804749	1	62.08	73.08	76.58	2.34	3	0
X110868405	0	56.75	67.75	NA	-8.01	0	0
X110890174	1	60.92	72	76.92	-3	-4	0
X111313709	0	46.25	57.75	NA	0	4	0
X111339032	0	66.92	77.83	NA	1	0	0
X111540531	1	68.17	79.58	82.25	-1	2	0
X111677289	1	54.42	66.33	68.42	0	2.36	0
X111757080	0	53.83	65.17	NA	-1	7	0
X111952283	1	64.25	75.33	76.5	0	1	0
X112175134	0	58	69.42	NA	1	1	0
X112204400	1	53.17	64.42	66.42	0	4	0
X112414120	1	47.17	58.75	63.33	3	-2	0
X112426652	0	67.5	78.92	NA	0	3	0
X112805471	0	50.17	61.08	NA	1	2	0
X112961092	0	63.92	75.17	NA	-1	-1	0
X113345251	0	47.92	59.75	NA	0	-1	0
X113487409	1	50.58	61.67	66.42	1	2	0
X113676728	0	64.58	75.92	NA	1	2	0
X113724688	1	64.33	75.5	80	-1	3	0
X114152440	1	63	72.75	74.33	3	3	0
X114484716	0	53.67	64.67	NA	-1	3	0
X114557927	1	55.33	66.42	66.83	-3	-4	0
X115267811	1	67.67	78.67	80.83	-1	3	1
X115305455	1	53.83	65.08	66.25	-2	0	0
X115608200	0	54.33	65.75	NA	3	4	0
X115719326	1	54.42	65.92	68.92	-2	-8.01	1
X115851016	0	53.92	65.75	NA	-1	-2	0
X115866048	0	47.5	59	NA	0	-3	0
X116165591	0	56.92	67.92	NA	-2	4	0
X116233674	1	69.33	80.08	83	-5	1	0
X116247810	0	53.17	64.58	NA	0	1	0
X116642108	0	60.17	71	NA	0	-2	0
X116708533	1	57.58	68.92	69.58	1	1	0
X116922848	1	53.08	64.92	66.67	-1	-2	0
X117248313	1	59.25	69.5	71.75	-1	-1.83	0
X117285326	0	54.08	65.92	NA	2	1	0
X117465643	0	53.67	64.75	NA	0	0	0
X117623009	1	53	65	65.08	4	0	0
X117677991	0	68.33	79.5	NA	1	2	0
X117719455	0	58.75	69.83	NA	-1	-2	0
X117781258	0	55	66.75	NA	0	2	0
X117798512	0	63.25	73.67	NA	-1	1	0
X118013561	1	53.42	64.25	65.42	0	1	0
X118221168	1	50.92	62.08	65.58	-2	-1	0
X118371426	1	56.67	67.92	72.58	1	-3	0
X118507944	1	63	73	77.83	-3	-1	0
X118889843	0	60.5	71.83	NA	1	-3	0
X118927590	0	59.42	69.75	NA	-1	-3	1
X119448361	1	52.75	64.58	68.5	-4.01	-1	0
X119502005	0	53.25	64.42	NA	-3	3	0
X119520112	0	64.17	75.08	NA	6	-1	0
X119921985	1	61	72.75	75.92	-4	5.01	0
X120073619	0	55.42	66.92	NA	1	2	0
X120605646	0	55.92	66.33	NA	1	2	1
X120817067	1	63.83	75.25	79.33	4	2	0
X120933896	1	59.67	70.08	70.83	2	-1.13	0
X120994640	1	56.08	67.5	70.25	6	4	0
X121012270	1	57.33	68.42	68.67	1	0	0
X121191750	1	55.92	66.75	68.92	-2	1	0
X121222820	0	52.5	64.33	NA	2	2	0
X121225835	1	46.92	58.25	59.17	3	2	0
X121570054	1	58.42	69.75	72.33	0	2	0
X122159775	0	50.25	61.25	NA	-3	-3	0
X210360092	0	47.58	59.42	NA	0	1	0
X210514414	1	47.92	59.83	61.17	1	1	0
X210877922	1	44.33	57.33	60.75	3	5.01	0
X215213544	1	41	53.58	57.67	-1	3	0
X215268507	1	37.83	52.33	55.08	-2	-1	1
X216753646	1	44.83	57.92	59.25	1.58	-1	0
X216933448	0	42.42	54.83	NA	-1	3.32	0
X216969293	1	51.5	63.75	54.33	0	2	0
X217970268	0	45.17	58.33	NA	-1	0	0
X220898340	0	39	53.33	NA	-1	1	0
